# Senataxin and RNase H2 act redundantly to suppress genome instability during class switch recombination

**DOI:** 10.1101/2021.10.18.464857

**Authors:** Hongchang Zhao, Stella Hartono, Kirtney Mae De Vera, Zheyuan Yu, Krishni Satchi, Tracy Zhao, Lionel Sanz, Frederic Chedin, Jacqueline Barlow

**Author notes:** Corresponding author –.

## Abstract

Class switch recombination generates antibody distinct isotypes critical to a robust adaptive immune system and defects are associated with auto-immune disorders and lymphomagenesis. Transcription is required during class switch to recruit the cytidine deaminase AID—an essential step for the formation of DNA double-strand breaks—and strongly induces the formation of R loops within the immunoglobulin heavy chain locus. However, the impact of R loops on double-strand break formation and repair during class switch recombination remains unclear. Here we report that cells lacking two enzymes involved in R loop removal— Senataxin and RNase H2—exhibit increased R loop formation and genome instability at the immunoglobulin heavy chain locus without impacting class switch recombination efficiency, transcriptional activity, or AID recruitment. Senataxin and RNase H2-deficient cells also exhibit increased insertion mutations at switch junctions, a hallmark of alternative end joining. Importantly, these phenotypes were not observed in cells lacking Senataxin or RNase H2B alone. We propose that Senataxin acts redundantly with RNase H2 to mediate timely R loop removal, promoting efficient repair while suppressing AID-dependent genome instability and insertional mutagenesis.
