## Supplemental table 1 for "Senataxin and RNase H2 act redundantly to suppress genome instability during class switch recombination"

### Sheet: Table S1
Supplementary Table 1: Summary of individual FISH results for experiments shown in Figure 3 and Figure 5
Experiment		Genotype		stimulation		total aberrations/cell		aberrations at IgH/cell		# cells analyzed
1		WT		RP105+LPS+IL-4		0.086207		0		58
		Setx-/-		RP105+LPS+IL-4		0.206897		0.017241		58
		Rnaseh2bf/f		RP105+LPS+IL-4		0.0625		0.020833		48
		Setx-/-Rnaseh2bf/f		RP105+LPS+IL-4		0.326923		0.096154		52
2		WT		RP105+LPS+IL-4		0.087719		0		57
		Setx-/-		RP105+LPS+IL-4		0.0754717		0		53
		Rnaseh2bf/f		RP105+LPS+IL-4		0.134615		0.019231		52
		Setx-/-Rnaseh2bf/f		RP105+LPS+IL-4		0.327273		0.072727		55
3		WT		RP105+LPS+IL-4		0.0961538		0		52
		Setx-/-		RP105+LPS+IL-4		0.06		0		50
		Rnaseh2bf/f		RP105+LPS+IL-4		0.0961538		0.0192308		52
		Setx-/-Rnaseh2bf/f		RP105+LPS+IL-4		0.245283		0.0754717		53
4		WT		RP105		0.020408		0		49
		Setx-/-		RP105		0.096154		0		52
		Rnaseh2bf/f		RP105		0.022727		0		44
		Setx-/-Rnaseh2bf/f		RP105		0.333333		0		51
5		WT		RP105		0.034483		0		58
		Setx-/-		RP105		0.072464		0		69
		Rnaseh2bf/f		RP105		0.25		0		60
		Setx-/-Rnaseh2bf/f		RP105		0.246753		0		77
6		WT		RP105		0.017857		0		56
		Setx-/-		RP105		0.033333		0		60
		Rnaseh2bf/f		RP105		0.09434		0		53
		Setx-/-Rnaseh2bf/f		RP105		0.196078		0		51
7		AID-/-		RP105+LPS+IL-4		0.0517		0		58
		AID-/-Setx-/-		RP105+LPS+IL-4		0.13		0		55
		AID-/-Rnaseh2bf/f		RP105+LPS+IL-4		0.1578		0		57
		AID-/-Setx-/-Rnaseh2bf/f		RP105+LPS+IL-4		0.2727		0		55
		Setx-/-Rnaseh2bf/f		RP105+LPS+IL-4		0.2363		0.072727		55
8		AID-/-		RP105+LPS+IL-4		0.0384615		0		52
		AID-/-Setx-/-		RP105+LPS+IL-4		0.0740741		0		54
		AID-/-Rnaseh2bf/f		RP105+LPS+IL-4		0.153846		0		52
		AID-/-Setx-/-Rnaseh2bf/f		RP105+LPS+IL-4		0.211538		0		52
		Setx-/-Rnaseh2bf/f		RP105+LPS+IL-4		0.25		0.0769231		52
