## Supplemental table 2 for "Senataxin and RNase H2 act redundantly to suppress genome instability during class switch recombination"

### Sheet: Sheet1
Supplementary Table 2: primers used in qPCR and junction analysis
Primer name	Forward	Reverse
Sμ-Sγ1 junction first round	F:5-AACTCTCCAGCCACAGTAATGACC-3	R: 5- CTGTAACCTACCCAGGAGATC-3
Sμ-Sγ1 junction Second round	F:5- GCTTGAGCCAAAATGAAGTAGACT-3	R: 5- CCCCCATCCTGTCACCTATA-3
Sμ spliced	F: 5-CCCAGACCTGGGAATGTATG-3	R: 5-GGAAGACATTTGGGAAGGACT-3
Sγ1 spliced	F: 5-GGCCCTTCCAGATCTTTGAG-3	R: 5-ATGGAGTTAGTTTGGGCAGCA-3
Sμ unspliced	F: 5- TGACAGGAGGCAAGAAGACA-3	R: 5- GGGAAGACATTTGGGAAGGA-3
Sγ1 unspliced	F: 5-AAGGTTTGGTCCTGTCCTGTCC-3	R: 5-AGATGGGGGTGTCGTTTTGG-3
CD79b	F: 5-TGGTGCTGTCTTCCATGC-3	R: 5-TTGCTGGTACCGGCTCAC-3
Eμ	F: 5-CCGATCAGAACCAGAACACC-3	R: 5- GCTGGACAGAGTGTTTCAAAAC-3
Smu	F: 5-TGTAATGAACTGGAATGAGCTG-3	R: 5- CAGTCCAGTGTAGGCAGTAGAG-3
Sγ1	F: 5-GAGGAGTGCAGGAAGTCTGG-3	R: 5- CCTTGATGCCCTCCCTTT-3
Sγ3	F: 5- GGAGAAAGGAGCATAAGGAGTC-3	R: 5- GTACTTCACACCCTCACCTAC-3
AID-RT	F: 5-TGGAGACCGATATGGACAGC-3	R: 5-GGAGGTGGCACTATCTCTCC-3
GAPDH	F: 5-CACCTTCAGCTTTCCGGCCACTTAC-3	R: 5-GGAAGCCCATCACCATCTTCCAGGA-3
